# Validated method for automated glioma diagnosis from GFAP immunohistological images: a complete pipeline

**DOI:** 10.1101/2022.01.09.474689

**Authors:** A. Campo, F. Fernández-Flores, M. Pumarola

## Abstract

**Background and objective:** Glial fibrillar acid protein is a common marker for brain tumor because of its particular rearrangement during tumor development. It is commonly used in manually histological glioma detection and grading. An automatic pipeline for tumor diagnosis based on GFAP is proposed in the present manuscript for detecting and grading canine brain glioma in stages III and IV.

**Methods:** The study was performed on canine brain tumor stages III and IV as well as healthy tissue immunohistochemically stained for gliofibrillar astroglial protein. Four stereological indexes were developed using the area of the image as reference unit: density of glioma protein, density of neuropil, density of astrocytes and the glioma nuclei number density. Images of the slides were subset for image analysis (n=1415) and indexed. The stereological indexes of each subset constituted an array of data describing the tumor phase of the subset. A 5% of these arrays were used as training set for decision tree classification with PCA. The other arrays were further classified in a supervised approach. ANOVA and PCA analysis were applied to the indexes.

**Results:** The final pipeline is able to detect brain tumor and to grade it automatically. Added to it, the role the neuropil during tumor development has been quantified for the first time. While astroglial cells tend to disappear, glioma cells invade all the tumor area almost to a saturation in stage III before reducing the density in stage IV. The density of the neuropil is reduced during the tumour growth.

**Conclusions:** The method validated ere allows the automated diagnosis and grading of glioma in dogs. This method opens the research of the role of the neuropil in tumor development.

**Graphical abstract:** 
