## Supplemental 1 for "Validated method for automated glioma diagnosis from GFAP immunohistological images: a complete pipeline"

### Sheet: Supplemental 1 astrocyte
91	6	1
61	9	11
20	1	3
79	10	5
81	10	0
77	16	0
81	0	6
78	7	0
101	7	8
83	16	8
80	6	0
97	55	30
80	6	0
96	2	3
105	42	0
105	22	0
165	70	38
177	95	55
101	14	0
119	41	21
85	44	14
96	23	0
129	56	5
18	13	19
44	11	2
55	4	1
83	6	0
62	0	0
61	5	6
112	13	18
108	5	9
64	0	0
64	4	4
62	0	0
93	6	0
110	41	2
81	18	0
88	20	19
84	27	7
72	0	8
126	62	34
124	32	7
127	21	7
114	20	0
96	19	0
94	6	0
92	12	0
119	18	0
116	0	3
111	10	0
67	0	0
104	24	17
70	0	0
71	7	5
101	5	0
72	12	0
110	43	34
85	26	0
86	21	3
62	3	7
43	0	11
59	4	10
70	13	6
89	4	0
70	7	0
83	8	0
119	15	4
77	0	0
82	0	4
90	12	0
88	10	0
104	6	0
90	11	7
88	31	20
63	2	0
144	59	18
120	47	0
102	19	3
80	12	11
143	76	49
58	11	3
32	0	5
90	12	0
75	7	8
71	0	2
96	1	5
99	7	0
103	1	0
39	2	9
76	1	8
89	18	0
84	21	12
99	46	30
155	114	112
59	4	1
76	6	6
116	35	6
112	63	31
64	17	0
53	0	0
55	11	0
39	7	8
36	0	0
13	0	0
29	0	0
89	8	5
38	0	0
7	0	5
13	4	7
7	0	0
30	0	0
91	8	2
99	7	12
91	0	5
86	5	0
96	0	0
31	4	0
102	5	0
17	1	1
61	14	8
95	4	0
76	8	0
94	7	0
94	18	0
84	8	0
108	41	22
87	9	5
92	15	0
99	12	5
84	2	4
97	13	13
74	17	23
87	15	3
87	12	7
69	14	7
95	1	2
75	9	0
91	11	2
76	19	0
112	27	7
121	17	14
110	0	5
103	12	11
160	67	34
94	1	12
85	0	7
93	8	5
113	12	4
81	1	0
81	4	0
88	10	8
97	30	11
100	42	40
106	18	14
130	69	50
70	9	6
101	20	16
73	3	1
75	0	1
104	23	0
221	162	130
106	28	8
98	8	7
87	10	0
126	45	18
79	2	0
75	20	15
72	11	18
87	10	0
73	10	3
97	15	1
95	15	0
69	0	0
122	71	28
112	45	0
127	62	20
118	41	11
114	35	5
94	8	0
99	17	6
86	26	0
125	50	45
93	24	0
112	52	16
101	53	30
110	20	12
96	0	0
96	3	0
101	0	3
98	7	4
94	16	0
53	0	0
163	79	42
118	17	0
144	84	47
121	12	18
113	35	0
84	27	8
116	70	70
77	0	0
92	3	0
86	5	1
73	16	5
82	2	3
93	11	0
95	29	0
88	6	18
84	4	13
94	17	0
124	43	14
107	10	0
111	10	0
118	16	0
94	0	6
79	0	0
97	9	8
60	7	3
188	112	80
130	31	10
85	10	7
98	2	3
48	0	0
64	5	11
70	1	4
90	7	0
145	73	33
93	1	4
110	13	6
115	27	0
3	16	9
6	6	4
51	6	11
60	12	2
54	2	6
76	0	0
101	2	5
80	0	0
88	1	0
91	21	9
135	76	70
55	0	2
65	18	12
151	73	24
112	10	5
92	8	6
77	20	3
72	7	1
58	0	0
152	63	49
96	16	0
95	3	6
93	2	1
115	23	8
123	68	12
121	53	6
145	94	51
84	25	0
130	30	14
80	13	5
92	15	5
59	0	0
68	10	0
98	14	3
63	0	0
77	15	4
80	11	4
103	26	10
110	34	11
91	14	0
53	4	0
64	8	7
106	5	0
121	14	0
106	3	0
110	5	2
129	7	4
125	12	18
113	2	0
148	85	80
77	3	0
68	4	0
51	0	0
67	7	15
81	18	29
102	21	0
111	18	10
102	15	0
83	5	0
91	0	0
70	7	2
59	10	6
112	38	27
58	5	1
100	14	15
85	15	15
96	30	4
45	0	0
97	10	1
142	65	39
109	5	0
83	4	0
100	13	0
109	11	8
89	1	0
92	11	0
91	4	0
102	27	0
65	0	1
151	64	21
49	0	0
102	17	12
81	5	7
63	0	0
61	0	0
69	2	0
86	18	0
27	9	9
77	7	5
95	7	3
22	0	0
119	48	18
118	3	0
119	15	12
69	0	5
77	10	1
98	16	4
119	11	9
102	0	0
101	9	0
73	0	3
46	8	7
80	15	23
77	10	1
108	11	0
121	9	8
93	2	1
97	17	16
82	31	14
82	18	8
76	0	0
80	28	15
96	20	7
104	26	13
73	6	0
55	0	0
71	17	0
98	40	26
97	37	9
81	11	19
72	5	0
71	8	3
167	121	95
80	6	0
74	12	15
80	12	3
20	0	0
73	11	14
94	15	8
48	6	10
60	16	13
75	0	5
94	4	4
126	24	10
61	25	13
9	1	0
5	4	9
133	69	7
169	108	27
199	138	73
93	30	0
120	75	33
110	3	9
106	0	0
87	5	17
61	12	7
60	16	17
99	7	8
45	0	5
70	26	13
87	19	10
109	66	32
111	34	6
137	78	60
179	127	69
121	29	18
105	47	7
100	3	14
119	9	0
108	11	0
141	66	27
113	22	1
178	127	82
113	58	2
102	37	7
116	48	49
95	26	29
136	104	109
118	86	61
72	3	0
134	60	23
70	7	15
158	100	78
48	1	0
42	6	10
89	0	0
115	38	0
40	25	18
59	3	0
39	0	0
72	1	0
75	3	4
84	11	4
82	20	5
50	0	0
34	0	0
40	0	0
104	16	6
108	11	0
121	50	32
112	8	0
129	19	20
116	34	12
133	61	49
108	16	0
79	12	0
111	21	0
95	6	0
143	67	15
75	12	3
76	8	0
81	19	0
91	14	4
86	20	8
67	0	0
78	1	0
99	8	3
73	3	5
90	0	2
89	0	5
102	13	15
98	25	0
84	22	7
112	16	0
102	33	0
81	9	0
75	0	4
94	2	27
100	32	0
103	8	12
79	10	15
107	0	0
80	20	0
117	45	7
98	11	1
89	13	0
69	12	19
87	12	0
175	99	41
116	18	9
87	15	1
88	16	0
69	9	17
21	0	0
42	7	3
21	0	0
140	69	7
129	59	10
100	23	0
146	68	19
121	53	8
159	86	18
93	47	21
61	20	0
70	7	0
69	5	0
109	46	2
99	10	0
93	0	0
94	7	13
123	71	60
83	19	7
87	15	1
93	28	24
86	13	4
117	47	11
121	65	32
87	11	0
95	38	0
130	71	41
88	5	0
93	11	0
149	81	8
136	60	11
107	15	0
93	6	0
98	37	0
126	84	68
72	20	0
136	103	86
153	63	37
124	35	17
118	47	19
111	65	42
96	22	0
131	66	12
110	20	0
74	32	10
55	11	0
36	10	0
49	12	6
21	0	2
10	13	20
36	0	0
26	0	2
30	0	8
10	13	20
115	9	9
125	16	11
112	8	7
114	7	1
99	13	0
102	5	0
108	9	12
100	5	0
167	76	47
116	5	0
101	10	5
42	11	8
40	3	0
4	15	21
98	21	5
101	26	7
58	10	0
49	0	0
82	26	1
81	17	17
94	0	0
73	21	10
81	24	13
109	55	31
106	44	19
93	10	0
74	4	4
74	15	1
44	0	0
44	0	0
56	0	0
97	24	0
103	6	13
93	0	2
100	0	7
117	15	3
111	16	0
166	109	90
99	11	0
83	16	0
83	15	12
73	13	5
89	14	9
64	1	0
101	41	4
89	8	0
114	17	0
110	19	0
93	14	9
92	4	0
127	56	12
97	31	9
69	7	0
84	27	7
51	0	0
89	15	16
86	13	30
106	51	44
62	2	0
110	11	0
115	41	6
123	60	6
66	19	0
85	26	0
81	11	0
62	3	7
60	1	7
70	12	8
122	50	26
75	16	18
71	11	0
89	4	0
90	14	0
134	64	15
90	2	0
89	6	0
82	3	0
158	71	28
100	7	0
93	4	0
101	5	0
110	1	0
102	2	0
113	20	2
105	4	0
103	0	0
101	0	0
73	0	0
69	9	0
105	7	0
119	35	11
96	23	0
98	19	2
119	46	1
150	72	23
122	54	15
118	44	15
53	14	0
103	52	0
146	93	49
149	84	30
88	6	8
77	0	2
57	0	0
82	11	7
88	9	4
94	12	0
86	14	0
82	5	0
110	42	7
76	0	0
101	14	20
125	32	24
109	0	0
96	11	4
89	15	4
76	14	0
93	28	6
91	25	0
63	0	0
67	5	0
82	2	3
106	2	0
134	79	48
98	14	3
146	80	58
106	37	30
151	83	74
93	15	3
89	8	7
75	0	0
88	7	16
102	19	13
94	23	0
160	71	29
124	33	0
123	52	8
86	14	0
61	20	0
121	13	10
99	7	0
121	21	0
108	12	0
131	55	21
118	45	0
59	8	7
79	19	9
156	106	107
131	65	31
138	93	62
73	28	7
90	48	50
173	124	109
70	10	0
67	11	10
108	75	58
118	82	82
70	8	0
74	27	11
50	8	0
60	15	9
79	16	7
31	2	0
13	0	0
40	0	8
39	6	1
68	10	0
97	11	0
84	6	4
106	15	0
103	8	16
97	7	9
52	9	0
40	2	0
34	0	10
29	13	14
53	10	17
54	7	0
75	25	0
24	0	0
22	12	2
62	1	0
115	55	21
92	15	0
89	10	3
85	7	7
91	16	0
93	9	0
70	1	0
97	13	3
190	127	94
125	64	19
149	76	33
84	6	0
94	18	0
83	22	4
89	17	2
109	25	14
109	22	13
86	18	0
83	7	0
110	15	9
81	13	12
72	0	0
106	17	19
98	6	0
97	11	0
98	10	0
128	48	21
99	7	12
104	13	20
86	1	0
96	17	10
83	16	8
85	6	0
149	101	89
96	9	2
103	13	12
91	6	0
71	1	3
80	23	0
97	13	13
161	75	52
106	13	8
61	0	0
48	0	0
65	15	6
80	11	6
43	5	2
28	0	4
26	0	1
76	21	18
76	21	18
103	20	16
121	53	18
75	9	0
83	13	0
100	8	0
128	69	27
65	8	1
81	4	0
83	33	8
121	39	28
69	0	0
73	5	0
76	0	0
81	7	0
76	2	0
81	4	0
67	1	3
82	15	0
104	22	10
106	33	1
80	7	0
102	11	0
73	4	7
106	6	4
105	18	9
101	12	0
120	57	24
98	29	0
99	17	6
85	20	24
88	18	8
121	40	37
104	47	0
110	46	0
155	89	67
140	70	36
132	61	43
125	50	45
91	26	0
86	8	0
123	54	12
74	2	3
82	7	4
82	8	0
78	4	3
74	4	0
92	13	0
95	0	0
113	13	0
97	7	0
98	0	0
107	19	15
102	0	0
117	17	0
106	17	0
120	36	8
149	64	33
99	11	0
127	1	4
118	17	0
84	4	0
98	16	0
141	66	24
61	9	0
77	0	0
110	13	6
92	9	5
80	8	0
76	9	0
101	7	8
95	6	0
89	5	3
97	10	16
114	16	3
91	26	4
89	29	19
95	20	14
95	17	17
83	7	0
89	20	13
91	4	0
74	0	0
124	2	0
116	45	23
103	13	0
112	16	0
123	40	8
119	0	6
44	0	3
20	1	7
194	136	73
161	98	29
119	69	20
91	13	0
81	17	5
91	14	0
72	5	0
92	20	5
94	10	0
95	1	0
62	0	3
42	0	2
64	5	9
67	3	19
67	3	0
104	47	27
65	7	5
50	0	0
77	21	20
134	81	77
71	12	18
46	0	0
77	14	9
63	4	0
92	0	5
115	35	10
82	6	10
44	0	0
43	0	0
72	11	19
96	9	0
85	15	13
81	1	0
142	65	39
101	15	0
118	5	7
101	9	0
111	0	0
110	10	0
172	92	55
78	4	0
83	10	4
179	118	100
93	7	0
98	0	0
104	12	1
104	14	3
118	52	17
81	4	0
63	0	0
66	0	0
99	29	21
60	1	0
96	21	25
59	10	5
107	23	12
84	5	0
88	5	0
86	9	3
53	5	19
45	8	2
71	8	1
82	16	4
68	0	0
90	14	0
93	23	13
104	8	12
107	6	0
74	19	14
102	7	0
104	18	3
106	12	13
55	0	0
48	7	3
37	7	5
94	9	2
133	71	34
32	4	1
87	6	5
101	0	8
125	16	9
66	11	32
91	11	2
76	14	29
50	7	14
11	3	1
23	0	10
13	1	13
54	0	0
58	6	0
40	3	10
19	2	10
10	5	2
90	19	0
86	38	36
84	22	7
73	0	0
106	10	0
93	23	0
102	23	10
78	26	30
114	10	0
78	10	9
93	8	11
71	3	16
72	3	0
20	7	1
31	0	0
38	0	0
87	0	0
91	9	0
101	13	0
82	0	9
47	3	4
24	5	0
56	0	6
45	6	9
86	10	0
93	15	0
145	50	18
61	2	4
24	0	0
34	1	0
68	5	0
121	77	48
50	1	0
98	54	25
85	52	35
