## Supplemental 2 for "Validated method for automated glioma diagnosis from GFAP immunohistological images: a complete pipeline"

### Sheet: Supplemental 2 nuc_high
147	147	159
109	105	138
124	120	135
125	124	156
112	100	122
119	116	143
102	92	116
116	107	138
137	125	149
99	95	122
111	112	133
87	85	109
86	85	116
120	112	136
134	127	134
152	139	159
115	115	141
104	103	134
109	105	138
108	110	131
124	114	141
108	105	136
115	106	127
112	109	130
133	133	159
103	103	131
84	86	125
122	115	156
101	103	141
116	112	137
128	133	162
121	117	144
112	119	145
99	102	143
143	139	172
131	125	151
112	102	137
107	109	148
133	134	164
98	98	134
116	115	155
129	118	152
98	102	129
106	111	143
82	80	94
85	83	107
94	92	116
97	94	111
73	69	94
87	83	100
94	94	120
81	83	108
80	83	118
83	82	113
97	93	118
79	79	105
87	87	113
77	75	97
78	74	99
106	107	128
120	108	128
121	113	128
109	107	121
124	119	125
97	97	121
81	77	100
116	114	135
94	91	118
96	90	116
133	128	148
110	106	123
97	97	123
103	99	122
81	79	103
116	108	131
94	100	116
78	79	107
97	93	120
117	118	138
106	111	131
98	100	123
129	131	154
109	110	138
94	95	125
99	99	123
108	104	127
102	100	121
111	106	128
135	133	147
101	99	120
93	94	115
118	106	118
108	101	119
86	91	113
106	103	134
127	126	142
115	113	116
96	92	115
101	97	124
122	115	131
110	110	138
114	113	131
98	103	123
115	114	132
113	110	127
141	141	143
92	95	112
87	91	103
108	109	129
118	118	144
106	102	127
97	97	121
86	86	112
93	91	113
92	86	120
93	83	110
83	87	116
85	91	117
116	117	145
93	100	126
104	100	125
98	93	123
109	116	142
98	103	125
104	105	126
120	113	131
88	87	121
93	97	124
88	87	121
83	81	120
81	80	111
86	89	120
78	76	113
90	88	125
117	114	141
93	92	124
100	100	126
101	99	136
99	100	131
93	91	115
91	90	122
94	92	114
85	84	118
99	97	134
114	110	147
117	106	138
139	130	157
110	106	139
136	123	149
125	121	148
112	110	147
110	107	138
118	122	151
114	119	141
136	144	163
103	106	139
101	105	130
126	130	157
99	101	142
107	110	145
114	106	127
94	98	135
115	106	133
113	114	144
107	98	127
108	107	125
130	123	164
100	96	129
116	111	151
106	108	147
106	96	120
108	100	123
125	117	140
105	104	135
105	106	136
100	100	136
75	71	94
88	83	105
90	91	119
91	93	118
84	81	112
91	89	111
86	92	106
87	84	111
94	94	122
94	98	127
93	95	136
87	88	118
76	78	101
92	87	119
100	102	140
96	99	132
93	87	123
111	101	110
99	99	109
103	100	117
130	118	140
122	120	141
109	107	128
112	110	134
133	135	148
122	121	152
130	134	163
121	124	155
109	104	136
108	104	137
121	121	147
105	106	137
103	107	134
111	111	135
106	101	131
103	100	131
102	99	130
102	106	131
110	110	146
106	107	138
91	87	114
121	119	133
103	95	119
87	84	111
100	97	124
117	112	135
100	95	115
113	114	145
107	110	145
87	88	118
88	97	130
96	101	130
100	96	123
98	96	120
119	113	139
140	134	160
94	90	117
113	109	134
85	87	112
128	124	151
105	104	144
111	109	146
81	89	126
104	103	143
109	108	150
104	109	147
108	103	133
96	96	132
121	108	136
107	112	150
143	139	156
115	101	126
104	94	119
108	102	116
116	108	129
126	123	144
136	137	155
113	101	121
114	109	129
130	123	141
164	148	159
103	93	120
113	108	128
132	122	146
115	112	133
114	108	144
112	119	148
101	104	135
130	115	136
112	104	128
126	121	141
110	110	134
104	100	125
124	120	147
126	121	141
111	105	133
104	104	128
106	107	135
107	116	145
102	100	122
129	122	140
97	92	114
100	92	105
107	99	120
136	129	145
141	133	148
137	126	143
146	138	159
141	133	154
145	136	155
128	121	139
134	129	152
85	81	104
81	74	92
75	73	97
76	74	98
108	104	129
88	89	119
107	104	131
86	91	113
85	85	113
92	89	110
107	105	129
114	114	138
119	117	139
95	99	128
98	97	128
98	98	126
96	100	135
92	92	126
90	84	110
78	79	110
77	76	107
108	108	132
102	99	118
88	90	111
82	88	112
89	90	120
92	93	124
112	109	130
67	70	105
73	76	109
82	81	113
72	73	93
86	87	117
97	93	116
101	96	118
113	115	136
127	135	146
100	104	129
76	79	114
88	91	124
105	116	146
131	132	150
106	107	128
102	109	137
75	75	109
98	107	136
138	144	166
77	82	114
104	105	123
130	128	152
114	120	152
129	123	149
110	111	142
84	85	116
110	117	145
114	120	136
134	131	140
119	114	136
109	106	127
82	86	113
88	89	117
100	97	126
72	73	93
82	81	97
75	78	97
98	99	127
79	75	102
99	101	122
97	98	119
92	97	117
89	88	106
65	62	83
76	78	93
95	88	104
85	83	107
106	105	119
81	85	112
120	125	157
96	92	115
95	100	130
91	93	131
116	121	159
90	90	124
101	102	133
111	115	152
100	96	123
115	116	144
115	116	147
115	111	126
118	120	145
118	123	155
138	135	162
143	143	171
147	148	176
129	134	164
135	142	170
95	92	135
96	94	131
104	100	127
99	93	129
114	118	153
113	114	142
107	109	124
113	117	144
111	115	142
130	129	160
92	92	120
107	103	120
79	74	104
99	96	123
93	93	121
90	90	116
76	77	105
101	101	129
93	87	101
102	99	126
94	89	119
95	95	123
89	91	112
99	100	121
71	74	93
84	82	103
89	86	105
91	90	108
77	73	96
81	82	103
82	78	101
70	66	89
82	77	99
101	102	123
81	79	100
107	98	129
138	140	178
166	158	179
121	117	152
116	106	143
113	114	132
73	80	106
107	105	126
118	113	135
105	103	127
115	113	137
94	98	125
86	92	116
115	111	138
99	96	123
101	98	127
101	97	124
97	91	117
103	105	130
97	98	126
95	97	122
125	123	144
108	110	131
113	109	126
97	99	120
116	110	136
120	119	135
95	94	108
123	119	134
106	108	133
106	113	131
96	101	131
88	92	119
74	67	101
98	99	117
134	136	157
98	98	122
93	98	127
77	82	111
102	100	122
103	97	125
113	115	138
127	126	144
114	115	145
81	78	95
82	79	98
109	103	115
109	99	123
106	96	107
86	82	97
84	82	103
88	85	102
108	101	119
101	101	127
100	98	119
115	111	134
90	86	101
85	81	104
97	95	116
79	80	108
97	99	124
77	75	97
88	84	109
119	114	137
91	92	112
81	81	109
77	79	100
74	71	100
99	110	138
80	97	123
83	86	127
84	89	127
76	81	119
81	96	115
95	110	131
79	84	122
81	83	124
72	75	120
66	78	118
64	69	107
67	72	110
65	70	108
63	68	106
61	66	104
68	76	113
62	67	105
58	63	101
96	92	106
101	97	122
114	109	141
91	91	125
97	91	117
86	80	106
107	102	122
109	105	132
110	106	120
82	83	114
96	95	126
101	99	121
87	84	105
87	86	120
96	102	134
97	110	129
99	99	127
82	88	124
103	108	150
94	94	130
95	96	127
95	95	119
92	98	124
110	116	148
98	100	138
85	88	121
103	103	141
109	108	150
103	107	155
98	100	148
100	100	124
116	117	145
120	121	152
94	94	122
95	94	125
96	97	128
85	84	115
90	90	118
101	99	120
99	98	129
112	108	143
100	100	124
106	108	129
103	104	125
120	118	142
124	126	149
114	105	122
117	110	117
110	98	108
117	107	116
116	109	127
103	99	122
106	104	115
118	108	133
93	81	103
132	129	140
116	115	133
120	116	139
131	131	143
125	125	151
118	120	143
127	128	148
113	108	112
111	111	123
106	101	123
109	103	129
111	115	124
118	110	131
123	111	125
122	110	130
127	114	124
133	121	125
136	132	149
128	123	146
129	120	137
133	125	146
132	127	149
121	110	127
112	106	120
119	111	124
62	66	95
79	80	111
76	76	110
84	84	108
83	80	101
76	75	106
78	77	108
69	70	101
62	63	94
70	73	108
82	81	113
125	127	148
127	124	145
129	125	139
110	107	128
97	97	125
107	110	125
136	134	148
99	96	117
113	111	135
89	87	126
95	92	121
89	87	124
89	88	120
129	130	151
122	114	125
132	128	151
133	134	155
87	86	118
96	95	127
90	86	109
102	101	135
128	128	152
102	100	122
123	124	142
109	105	132
87	82	105
103	99	126
89	87	124
84	90	122
88	88	112
125	126	154
114	112	133
112	111	143
107	107	135
119	119	147
124	125	145
114	111	130
105	112	154
116	118	156
110	119	158
123	116	158
100	100	138
86	88	127
82	86	115
107	102	134
99	105	137
102	108	132
96	98	136
83	86	121
120	114	140
110	106	143
80	83	124
94	96	135
97	91	129
84	86	124
97	95	132
120	113	144
70	66	89
118	120	132
103	99	116
112	114	126
116	122	156
130	134	172
119	114	146
91	94	129
119	117	154
130	135	167
106	110	145
115	115	151
126	123	142
117	115	137
102	104	117
98	105	133
115	115	149
123	122	156
73	75	114
74	77	112
66	68	106
70	70	106
100	96	111
90	92	117
93	93	117
85	80	102
88	92	121
73	75	98
107	105	129
106	108	133
99	100	121
96	99	118
114	114	142
103	103	131
102	102	126
112	107	130
119	112	130
146	139	155
125	125	133
99	99	123
118	113	133
125	121	148
138	126	148
105	104	120
115	106	137
106	105	147
114	114	148
108	103	133
122	126	153
106	111	143
110	115	145
106	109	140
122	123	151
178	173	193
126	116	141
142	146	181
69	70	101
110	110	134
114	114	138
102	96	124
94	88	114
105	104	122
90	85	115
80	83	114
113	110	141
117	119	142
85	82	113
88	85	116
103	98	118
85	76	103
108	105	126
86	80	106
82	77	100
81	76	99
84	81	102
95	96	126
102	101	117
74	70	87
91	86	93
103	99	113
129	121	132
100	91	108
101	95	107
85	78	94
107	100	108
87	85	99
76	73	90
78	74	91
84	80	95
106	103	112
81	78	89
107	97	96
103	95	108
84	80	94
68	69	87
104	95	122
88	87	118
76	75	107
112	112	138
80	79	111
99	99	127
119	117	141
122	118	141
130	126	153
143	138	161
96	95	126
104	103	134
102	96	122
107	98	127
106	102	135
84	88	113
139	140	161
134	134	146
136	134	158
158	156	177
144	144	170
126	125	159
122	123	144
115	113	135
103	106	137
121	120	151
118	119	149
123	125	148
120	121	139
108	99	118
101	90	98
128	122	136
130	118	130
129	130	150
142	131	135
125	116	143
143	133	157
102	97	127
103	102	120
119	118	136
113	118	140
136	126	153
138	132	144
132	125	143
141	132	151
158	146	166
131	123	146
103	103	129
117	113	148
116	118	133
120	115	145
142	135	151
124	122	143
123	120	149
97	92	132
126	120	134
105	101	128
116	112	147
117	119	157
101	101	135
108	112	149
94	101	143
106	107	137
117	119	157
103	105	130
104	97	115
98	102	147
117	121	158
78	81	124
111	108	129
123	124	155
118	120	158
115	126	172
98	98	126
120	122	147
121	124	155
104	105	136
109	113	142
90	90	118
114	117	150
121	118	129
109	106	125
104	100	114
98	96	107
92	87	117
92	88	121
101	98	119
121	117	131
133	130	159
106	99	115
132	119	111
90	82	105
95	89	103
106	100	114
105	103	124
93	83	107
88	88	114
120	105	110
104	105	126
102	94	109
80	80	108
87	87	115
75	74	105
125	111	136
98	87	101
96	94	116
132	134	146
106	109	128
148	136	156
114	110	125
121	117	134
104	99	119
112	107	127
118	124	148
