## Supplemental 3 for "Validated method for automated glioma diagnosis from GFAP immunohistological images: a complete pipeline"

### Sheet: Supplemental 3 protein_control
202	185	191
194	181	190
198	185	194
195	177	177
192	173	175
194	168	169
182	162	163
195	185	176
199	187	189
202	183	189
194	174	173
199	181	169
206	189	197
209	194	199
196	180	190
206	195	189
212	196	196
207	193	193
179	163	163
198	183	188
194	174	167
202	189	181
193	174	178
185	164	159
207	195	197
216	187	189
193	170	164
182	163	169
186	163	155
182	155	146
194	179	176
205	184	179
177	150	141
182	162	164
191	161	151
208	185	191
185	165	154
196	168	164
201	184	192
178	157	152
195	176	170
209	193	193
209	193	196
199	178	161
177	157	150
209	188	185
192	166	151
207	192	187
214	194	193
211	190	185
218	205	199
192	171	166
227	215	219
207	193	193
237	233	230
213	194	196
218	199	201
212	206	208
217	206	214
199	178	175
194	186	197
227	222	229
222	208	208
190	171	165
227	212	205
226	206	207
220	206	205
217	199	195
196	177	171
223	206	199
220	210	218
206	195	199
217	203	200
197	178	172
219	200	185
220	202	198
214	197	190
224	215	210
227	213	210
212	195	187
198	183	190
210	196	193
210	198	200
224	210	207
219	209	208
211	201	200
211	199	199
210	200	201
207	195	197
228	212	215
229	220	225
202	192	193
221	205	208
211	206	210
219	208	212
211	203	201
219	205	204
224	213	217
195	178	171
206	193	187
213	199	196
206	189	195
203	183	184
193	178	175
203	182	181
209	197	199
214	200	199
218	206	208
227	226	234
222	213	216
220	209	213
215	202	211
206	195	201
224	204	203
216	203	197
196	178	178
216	205	209
174	151	145
226	208	204
207	191	191
213	197	197
212	191	186
207	192	187
200	169	166
210	194	194
199	184	179
228	217	213
219	210	213
213	199	199
204	202	216
219	210	201
218	202	202
217	199	197
229	213	214
215	205	204
228	216	218
210	192	192
202	191	189
236	228	225
214	198	199
211	200	204
221	203	201
208	193	198
215	205	206
214	212	217
197	198	202
211	199	201
216	206	204
206	196	204
203	188	183
212	199	206
212	204	217
193	180	187
203	193	201
208	199	200
215	208	215
212	202	201
213	210	219
212	206	216
213	202	219
213	207	211
217	205	209
202	196	196
193	182	186
216	204	206
223	221	226
222	211	219
205	200	206
217	206	212
207	204	213
186	171	176
209	205	206
208	198	207
206	193	200
213	208	205
225	219	223
210	204	208
221	211	219
203	191	195
185	170	175
200	189	195
215	204	208
194	172	175
206	199	207
199	191	204
203	196	203
215	205	216
221	217	218
215	207	205
214	204	212
192	178	178
211	206	212
187	174	181
197	184	194
205	188	196
231	220	226
227	217	225
220	207	214
220	201	197
214	197	203
209	198	206
221	219	222
210	199	205
213	208	215
210	199	203
211	204	211
216	209	216
214	196	196
206	197	198
211	199	209
220	210	209
213	204	209
209	199	210
229	220	225
210	199	205
242	236	246
229	220	225
202	191	187
220	215	222
204	190	190
203	197	207
199	187	189
226	216	214
197	186	192
211	202	205
213	208	214
201	196	202
225	216	221
211	207	204
219	212	219
192	183	188
220	215	212
203	196	204
212	206	216
219	211	224
203	193	201
178	171	178
187	185	190
216	206	207
214	208	212
204	193	197
221	210	216
180	164	167
207	187	186
213	208	215
214	201	208
205	193	195
220	215	222
213	202	219
217	200	210
218	208	209
211	200	206
211	205	205
209	199	198
215	197	195
203	194	197
207	191	201
208	199	204
214	204	212
208	196	200
192	180	180
214	207	215
204	188	191
204	195	200
222	208	207
208	196	198
208	199	202
221	211	212
198	186	188
206	193	203
220	212	223
213	202	210
200	195	201
201	184	192
204	196	207
227	219	232
218	200	214
210	196	185
217	208	211
202	184	184
221	211	219
201	189	193
208	205	216
199	188	192
226	216	217
196	197	201
213	204	205
204	189	184
208	197	201
209	194	197
221	209	211
207	193	192
201	189	189
212	200	200
200	184	187
195	181	181
206	195	201
219	207	217
216	211	217
205	199	201
206	200	202
215	204	202
237	228	233
232	230	231
217	208	225
220	209	213
225	215	216
214	212	217
205	199	203
215	197	197
208	197	201
229	220	225
197	188	193
218	203	208
204	193	199
212	194	192
199	189	190
209	198	202
234	232	233
223	211	211
192	177	170
219	207	207
242	242	242
225	223	234
238	232	236
222	213	230
201	195	199
215	206	207
212	196	197
213	204	195
231	222	227
212	201	205
192	171	166
235	224	222
198	181	174
241	231	230
238	236	239
206	190	190
223	220	227
231	229	240
223	216	232
237	235	236
231	221	230
226	225	223
234	225	230
219	213	227
222	216	220
234	224	235
239	233	235
206	201	195
226	199	190
197	176	171
220	204	204
178	149	135
189	169	158
225	207	197
169	137	124
220	203	211
210	196	195
199	189	190
202	196	196
226	212	203
210	195	200
206	200	202
220	207	216
205	198	206
231	221	232
206	190	193
207	201	205
227	220	227
213	197	198
224	215	220
218	206	216
203	193	202
224	220	217
229	227	238
199	180	184
205	186	182
225	219	219
229	217	219
225	212	203
206	191	196
220	211	212
218	212	222
215	199	199
209	198	202
232	218	217
203	188	193
237	222	219
208	193	190
198	185	179
217	202	207
209	204	201
205	185	176
242	232	240
232	212	214
211	199	203
218	211	219
201	196	202
232	216	226
213	203	202
225	214	222
216	199	209
210	193	201
229	222	230
240	233	241
205	194	198
221	211	212
216	198	196
233	214	207
200	186	177
213	186	179
205	185	178
206	185	182
237	227	226
216	201	198
225	208	200
201	178	170
202	195	202
208	198	197
219	210	215
227	222	228
248	238	237
201	191	200
214	207	215
238	232	242
206	195	203
226	212	212
225	218	225
205	197	208
198	192	194
205	194	202
226	221	228
219	214	221
198	185	192
209	206	213
225	219	221
213	206	213
190	187	204
211	208	219
199	193	197
212	208	223
223	214	215
214	204	202
208	202	204
209	206	215
204	196	211
214	203	209
208	203	207
214	206	219
204	195	200
209	206	217
205	195	203
217	207	215
213	200	209
212	200	202
210	199	207
215	203	217
215	208	216
206	204	217
217	206	214
206	199	206
210	198	208
218	210	221
203	197	201
214	208	212
206	200	204
218	209	204
208	196	206
203	197	207
212	209	216
209	203	205
207	202	208
210	206	220
221	215	225
215	208	215
227	222	229
217	212	219
232	226	230
211	204	212
206	196	204
210	202	215
200	197	204
211	198	192
223	213	222
207	196	202
223	213	221
215	204	210
199	193	197
216	209	217
217	215	216
194	187	194
213	207	217
218	214	228
216	214	225
225	218	225
209	203	213
213	205	216
207	194	188
228	218	219
199	192	200
214	214	216
214	209	216
206	195	201
208	197	203
217	206	210
223	212	216
208	201	209
213	207	211
225	218	225
216	207	212
219	207	221
200	188	190
219	209	210
213	199	199
215	205	203
224	218	222
215	209	213
217	214	223
220	201	203
211	201	209
207	196	204
213	202	208
214	201	211
209	204	208
208	199	202
224	210	210
229	219	230
206	200	204
213	193	192
224	219	223
211	198	215
200	185	192
206	195	203
209	201	199
203	196	203
222	212	223
209	200	201
220	215	219
204	192	194
225	219	231
215	210	217
218	211	219
199	173	158
199	184	151
197	197	199
231	222	225
234	234	234
224	213	217
209	194	187
226	214	216
214	203	207
215	209	211
225	209	210
199	193	203
208	201	209
224	215	218
195	181	180
223	212	220
210	202	199
216	205	203
229	225	226
216	213	222
221	210	214
214	210	207
211	206	202
202	191	189
220	215	211
213	200	207
215	199	199
206	192	191
217	200	193
208	199	200
217	207	215
224	215	220
215	203	203
198	185	192
229	217	221
216	201	196
205	201	202
200	190	191
225	215	213
217	205	209
203	193	191
204	192	192
208	189	182
224	208	211
216	204	208
211	192	194
198	188	187
219	215	216
207	201	203
198	186	172
200	191	186
202	192	190
215	195	188
192	173	175
202	183	177
215	200	193
217	206	204
182	162	153
224	209	206
205	191	190
211	201	200
215	203	207
208	188	199
215	203	205
215	210	204
217	203	200
212	202	200
207	201	203
225	214	210
193	177	178
201	185	188
220	208	212
211	200	198
228	204	202
219	204	207
207	201	205
207	197	196
203	191	193
208	198	197
203	192	198
230	215	218
230	219	227
203	189	186
217	211	213
217	199	197
221	206	213
226	213	205
204	193	197
222	213	216
227	217	215
214	194	195
224	210	209
196	183	177
220	211	212
207	188	173
218	208	207
212	197	202
204	190	187
210	196	193
205	193	197
199	179	168
190	173	166
199	181	171
193	183	174
199	180	173
200	173	162
196	182	173
203	185	181
220	210	211
226	220	220
222	219	214
238	232	236
227	213	212
204	175	171
199	183	183
215	205	206
212	208	205
230	218	220
227	221	221
206	187	181
220	211	216
205	191	190
175	156	152
223	213	212
229	226	219
230	223	230
242	238	237
213	199	199
231	217	216
216	207	202
206	198	195
219	211	208
209	198	206
215	214	210
170	150	161
220	206	205
190	180	188
200	193	201
216	205	209
221	205	205
201	181	180
219	205	205
189	178	176
209	189	188
207	203	194
218	198	191
213	209	206
203	188	193
244	240	241
234	226	224
209	194	187
196	182	182
230	216	215
206	194	194
205	189	189
212	196	197
208	192	192
219	210	211
205	191	190
209	193	193
202	191	197
228	222	224
210	205	212
230	222	220
220	214	224
211	200	196
200	194	196
224	220	219
215	200	205
211	206	210
231	221	222
193	175	175
196	184	188
196	183	177
211	204	211
223	211	213
208	194	183
212	201	205
202	181	178
227	216	222
202	197	194
209	194	191
199	189	187
161	139	141
199	185	184
198	176	178
206	187	180
210	193	199
204	192	192
213	203	204
207	198	199
211	196	201
204	194	195
214	192	195
213	206	213
210	198	202
216	204	206
211	201	210
216	205	209
214	204	212
225	206	199
206	182	172
230	230	228
206	198	196
221	211	220
235	225	226
215	208	215
233	229	230
216	211	217
227	221	225
219	210	211
218	209	214
224	218	222
222	209	218
216	201	206
217	202	205
223	220	231
219	207	207
211	204	211
216	204	204
209	194	199
213	199	199
204	190	187
213	202	208
215	204	208
214	202	204
198	185	195
216	210	212
198	187	191
213	206	214
209	200	203
201	190	196
220	210	211
233	229	226
207	197	205
217	205	205
217	207	208
211	200	206
224	218	222
221	213	211
225	219	221
209	200	205
215	205	216
209	198	204
214	206	217
210	204	208
223	211	221
214	201	210
213	204	209
222	216	220
225	215	216
233	226	234
213	197	197
215	203	205
221	209	213
229	220	213
221	211	212
220	209	213
232	221	227
232	227	223
219	210	215
208	193	196
221	219	222
216	207	208
228	215	224
223	212	220
226	214	216
214	200	197
176	167	186
220	216	213
210	200	191
229	218	214
199	181	181
198	178	169
203	200	209
218	209	214
208	197	195
213	202	206
171	152	148
206	192	189
197	193	192
206	195	209
204	194	192
203	189	189
207	204	211
220	214	218
201	191	192
217	203	200
214	198	208
211	209	210
213	204	209
209	199	208
212	202	203
213	206	213
211	200	204
201	198	205
209	198	206
205	194	202
206	201	208
202	193	196
210	198	198
211	206	213
211	205	217
225	216	219
213	203	211
216	207	212
195	188	196
190	179	185
199	184	191
201	195	207
206	199	207
196	185	193
222	211	215
209	202	210
199	192	199
202	196	200
188	176	186
209	202	209
204	198	208
240	224	224
212	193	195
220	209	207
217	207	208
211	203	200
211	200	204
225	224	222
202	184	180
222	211	215
217	210	217
203	192	198
213	206	213
230	222	220
217	204	211
217	203	202
221	206	203
220	211	214
212	202	203
221	206	209
217	203	203
205	194	202
217	211	215
221	206	209
204	189	194
209	198	202
203	187	188
206	201	205
218	206	206
218	206	206
239	230	231
228	220	217
216	205	213
224	213	211
208	197	201
210	197	206
212	193	197
214	198	199
216	204	208
207	200	207
209	198	206
228	213	220
202	188	187
227	217	215
213	204	205
207	195	199
212	201	205
231	216	221
211	197	194
231	218	212
204	192	192
230	221	222
218	209	212
211	202	203
216	210	214
227	217	216
227	218	219
215	204	210
218	206	210
233	227	237
198	189	192
222	210	212
230	224	224
231	219	221
219	218	224
215	209	213
224	219	226
214	209	216
223	214	219
216	210	214
224	215	218
220	208	210
218	207	215
214	205	206
209	202	209
219	210	215
221	208	215
209	198	204
218	204	204
212	201	205
202	191	199
212	199	206
213	204	209
205	193	193
218	204	203
221	211	212
200	194	198
217	208	211
218	206	206
210	199	197
210	204	208
206	196	195
213	203	202
225	215	224
219	207	207
221	212	213
221	209	213
214	205	210
205	196	197
232	220	224
220	208	208
225	210	213
215	205	213
204	193	191
231	226	220
222	207	212
220	216	217
220	210	218
214	202	202
208	198	197
213	204	207
214	203	207
221	210	216
228	221	213
221	209	213
208	185	193
212	202	201
214	205	206
209	201	198
225	209	210
207	190	198
223	214	217
218	208	206
222	213	214
218	208	206
219	206	213
218	202	203
230	221	226
213	202	208
209	194	197
214	202	206
222	211	217
208	202	202
198	188	189
227	211	212
221	209	211
205	199	209
228	219	222
204	194	202
217	205	205
217	208	211
213	206	214
217	205	209
204	190	189
217	205	205
208	196	200
215	204	210
216	210	212
215	203	205
226	216	225
219	211	208
226	216	217
212	202	201
218	208	209
211	199	203
207	195	197
219	207	207
233	223	224
213	206	213
219	210	213
228	223	227
193	183	184
215	215	215
215	209	213
229	217	231
227	212	215
215	207	222
213	203	211
250	241	232
207	202	208
221	211	212
211	198	192
224	211	202
200	189	193
204	190	187
227	217	216
243	241	246
229	217	227
223	210	217
213	207	207
217	211	213
205	195	204
214	209	205
206	197	202
218	215	222
194	183	187
207	198	201
210	190	189
205	195	194
215	202	194
192	177	172
201	191	190
195	179	182
217	198	204
209	199	207
217	201	204
220	211	212
208	201	208
208	193	196
223	216	210
208	202	202
214	203	201
215	204	208
212	206	206
217	206	212
195	180	183
206	191	186
197	182	179
202	177	172
215	206	207
193	176	169
204	193	197
194	174	173
194	183	181
207	192	189
207	193	192
182	160	163
201	181	180
200	194	196
214	198	199
215	199	200
214	199	196
204	188	189
221	206	211
212	198	198
215	199	199
208	193	190
202	188	188
214	205	208
226	215	211
209	195	195
207	188	192
211	191	180
207	193	184
220	196	194
202	187	192
205	190	183
207	194	201
227	214	208
211	201	200
208	197	191
203	192	196
208	194	194
219	207	209
210	200	201
216	205	201
203	185	183
215	207	204
215	200	203
215	204	208
218	206	210
200	189	193
220	207	214
206	190	200
210	200	201
208	197	195
220	209	207
214	199	202
225	217	214
217	206	212
192	172	171
205	186	182
202	195	202
214	201	208
213	203	212
208	196	196
222	216	218
205	190	185
215	196	192
213	201	203
216	202	202
220	202	202
185	166	162
202	187	194
219	208	204
218	203	206
199	184	179
208	197	201
227	218	221
215	204	200
208	189	185
208	194	191
205	195	203
226	218	216
208	196	196
213	202	210
224	209	206
207	195	199
203	196	204
198	179	172
211	197	194
213	197	200
220	212	209
209	193	193
212	199	206
214	199	194
214	205	210
207	195	197
219	208	212
217	208	209
207	203	202
210	198	202
195	179	190
202	191	187
202	190	190
236	221	218
190	170	169
206	194	196
207	195	197
211	201	202
209	200	201
207	201	205
224	215	220
222	213	214
203	188	183
208	197	193
223	204	200
205	189	189
195	185	184
228	216	218
211	200	204
200	185	192
200	192	190
227	211	214
226	216	214
217	204	211
206	194	198
218	203	210
218	214	213
213	199	198
214	195	199
204	190	190
189	171	169
205	193	193
216	200	203
207	196	192
207	198	199
189	180	181
219	212	204
224	212	212
220	209	213
218	204	201
218	209	212
238	227	223
208	202	204
194	188	188
223	211	213
222	213	204
224	213	219
203	194	189
210	197	206
217	206	212
190	179	185
212	206	216
200	190	199
209	207	208
225	226	231
209	198	204
219	218	223
201	194	202
198	196	207
196	184	186
202	197	204
200	188	200
197	186	192
196	182	182
202	188	187
210	199	203
225	215	214
198	186	190
212	204	217
214	209	205
202	200	213
224	219	225
203	196	203
209	199	197
203	197	199
203	197	201
190	175	170
205	194	198
240	231	226
189	174	181
201	185	185
206	188	184
208	193	190
182	163	165
205	194	190
213	204	205
203	191	191
209	199	200
197	187	186
210	195	192
204	185	181
194	183	179
203	196	203
221	219	224
212	206	210
203	198	205
192	183	178
208	203	197
182	166	166
211	204	211
222	216	218
196	181	176
202	192	200
218	212	214
198	191	198
194	189	183
199	181	177
199	189	190
213	204	205
206	196	195
199	183	184
194	182	182
217	207	208
200	188	190
191	183	181
210	204	206
221	211	210
196	189	197
206	201	208
206	196	197
207	201	205
197	185	187
205	195	194
213	207	209
204	198	202
209	203	207
204	190	189
185	173	175
195	181	181
193	190	199
188	174	174
203	193	194
216	205	209
193	191	194
213	199	199
198	192	202
202	190	190
199	189	197
195	185	196
193	187	191
211	206	203
196	193	200
203	193	191
208	198	206
197	187	198
209	193	194
191	175	176
193	177	178
203	193	202
209	204	198
199	203	206
194	176	176
195	183	193
192	181	185
188	171	179
173	158	163
186	172	172
201	191	192
191	181	182
200	189	187
202	192	200
196	180	181
199	193	197
185	172	181
193	184	187
192	187	191
205	198	206
192	183	186
192	194	207
195	184	188
201	182	188
192	185	192
195	193	204
199	187	199
190	188	193
196	180	180
201	193	191
196	191	195
208	206	220
176	165	169
187	177	186
188	166	155
187	168	164
192	169	161
206	188	188
187	166	161
187	171	172
208	192	195
194	185	186
180	160	149
200	179	176
191	174	167
186	174	178
205	190	193
206	187	191
193	176	169
194	179	184
204	184	183
209	190	183
205	199	201
206	189	195
222	207	214
199	183	184
235	214	195
208	194	194
203	195	192
199	179	178
194	179	174
227	213	212
206	184	196
229	214	207
216	202	193
195	177	175
230	215	220
214	205	208
212	198	195
214	202	202
216	198	198
205	187	183
208	202	206
216	203	210
208	199	200
203	186	192
227	214	221
188	176	176
210	203	211
224	218	222
224	208	211
214	204	212
209	198	202
221	217	218
222	220	221
209	198	212
207	193	192
224	212	222
221	211	220
223	219	220
209	201	216
212	207	213
214	207	214
231	224	231
231	224	231
213	208	214
218	205	212
227	222	226
212	206	206
199	188	194
198	193	199
212	202	211
216	209	216
196	189	196
209	200	203
207	206	214
203	196	203
210	198	202
186	175	181
214	200	199
215	202	211
198	183	180
212	200	204
208	200	211
198	181	171
192	186	196
196	186	195
191	176	179
158	125	110
198	192	196
213	207	211
228	216	216
229	219	227
193	181	181
201	191	199
220	213	220
228	221	228
202	198	199
204	197	204
201	190	194
207	198	201
214	209	216
213	202	208
213	204	207
223	212	218
204	192	202
221	209	211
229	214	217
212	201	207
196	185	183
219	208	202
192	182	181
192	180	184
196	185	189
209	197	199
234	225	228
201	195	195
203	189	189
216	211	217
217	206	214
222	212	210
217	207	215
213	212	217
214	206	217
211	201	209
205	193	195
199	188	192
211	196	199
216	207	208
202	194	192
211	199	203
206	195	203
211	204	212
209	199	207
205	190	197
204	192	196
208	202	206
216	205	211
204	202	207
192	184	199
209	198	202
226	221	225
233	223	231
224	218	220
202	196	198
207	199	210
219	210	215
213	207	211
214	208	212
235	229	233
201	194	201
211	201	212
222	215	223
212	208	222
201	193	206
224	213	219
202	196	200
226	217	220
213	202	208
199	187	187
215	203	205
215	198	214
208	207	215
205	195	196
221	213	224
207	194	203
226	217	220
217	212	219
207	196	202
216	210	222
217	216	224
213	211	212
205	190	197
231	225	225
212	206	206
