## Supplemental 4 for "Validated method for automated glioma diagnosis from GFAP immunohistological images: a complete pipeline"

### Sheet: Supplemental 4 protein_high
141	126	121
151	138	132
154	144	135
168	153	148
150	137	146
182	168	165
164	151	145
162	151	159
165	151	151
167	161	147
172	158	149
137	122	115
149	134	127
155	139	139
139	124	119
122	107	112
160	152	139
150	136	127
139	115	113
137	123	114
122	105	95
125	112	106
155	143	131
146	119	108
177	156	151
158	138	129
146	128	108
155	134	131
185	165	156
165	143	132
135	112	96
178	154	150
160	132	118
153	122	119
163	138	134
170	146	142
166	145	144
154	133	130
157	135	124
143	112	107
155	130	123
166	148	134
184	162	165
173	151	137
166	148	134
142	118	106
134	106	102
145	123	125
176	152	142
158	141	131
165	145	136
165	148	138
178	149	145
177	147	139
164	137	128
161	138	132
162	137	140
173	146	137
166	138	126
171	148	140
154	130	120
162	138	134
174	145	139
199	173	172
195	172	164
156	132	122
170	147	139
162	132	122
166	130	116
153	123	115
168	136	121
172	148	138
163	143	132
178	149	131
188	157	137
173	149	139
152	133	139
167	152	157
154	133	140
152	136	136
183	151	138
169	149	125
169	136	117
171	144	125
181	149	136
181	154	145
176	157	153
181	149	136
182	158	146
174	146	135
175	148	131
178	145	128
197	170	161
184	161	143
203	182	165
172	148	138
144	123	118
132	107	102
143	123	124
129	109	102
152	123	105
140	111	105
143	118	113
145	121	109
147	118	110
154	118	104
158	122	106
152	124	110
171	149	138
157	133	123
169	147	150
163	138	141
180	154	157
181	153	141
152	133	118
157	140	122
172	147	142
169	156	148
165	149	150
181	157	157
163	135	124
166	138	124
177	147	147
179	154	147
174	142	131
172	143	137
163	134	130
181	161	160
174	159	154
168	145	139
185	162	156
177	147	145
170	143	134
162	134	130
176	150	153
162	141	138
167	140	131
166	139	130
162	139	133
138	119	125
135	113	116
134	113	108
140	120	113
145	118	109
130	121	114
119	99	100
128	111	117
137	122	125
125	98	103
138	125	142
145	125	118
132	106	107
138	122	125
154	136	150
146	122	122
158	135	129
170	138	127
152	122	112
176	157	140
144	115	107
161	137	125
144	115	101
158	137	134
172	146	131
154	130	128
167	137	129
153	134	128
156	134	123
153	126	117
167	141	126
153	132	127
157	144	125
148	127	122
144	123	122
146	133	124
137	118	122
155	145	135
140	122	110
124	113	107
127	119	117
148	128	129
143	131	133
121	103	93
139	123	110
126	106	99
119	101	89
137	113	111
142	121	116
135	111	101
221	183	162
170	142	139
162	144	142
167	143	143
141	122	144
162	142	151
164	139	134
159	135	149
168	142	145
169	144	139
165	150	155
148	130	126
169	144	139
159	140	144
169	141	130
170	143	136
161	136	132
147	131	132
151	141	150
154	136	134
157	127	116
151	119	108
163	131	120
179	145	135
145	116	108
155	123	108
179	137	125
157	123	111
150	116	114
160	132	121
178	141	133
153	121	106
145	118	101
157	135	114
143	114	100
145	119	106
150	122	110
142	114	102
158	130	116
153	125	113
156	128	117
161	133	122
167	143	131
155	129	114
164	136	122
147	121	108
157	135	122
155	129	128
159	141	139
165	131	130
150	128	117
150	131	116
123	108	101
134	117	109
126	110	110
130	113	105
132	115	105
121	101	92
131	109	98
124	100	90
142	125	118
134	115	119
118	95	87
122	102	95
126	104	106
151	132	125
138	119	115
145	134	130
151	146	143
135	120	113
143	119	119
133	113	114
144	126	124
128	109	105
119	102	95
109	87	89
117	96	91
129	105	101
117	97	86
122	102	95
149	138	144
134	121	112
109	99	97
142	129	123
127	113	113
129	114	111
129	117	117
130	116	116
135	121	120
153	129	119
145	122	108
145	117	96
134	104	93
161	128	111
148	116	101
152	124	110
154	127	116
154	130	118
149	122	113
153	130	122
153	123	113
160	134	133
145	125	118
154	118	106
160	123	107
152	123	109
155	125	114
160	132	121
145	115	107
156	126	116
155	128	121
137	110	99
154	130	118
158	129	121
159	132	121
162	134	130
145	126	112
154	130	120
151	127	117
155	131	121
152	125	114
147	117	106
158	125	110
153	126	117
157	138	124
151	132	125
173	159	159
166	143	137
150	123	114
143	118	114
154	129	122
145	120	113
148	128	119
137	115	101
133	106	97
110	90	89
154	119	100
135	107	93
156	136	127
160	140	131
167	146	143
144	116	105
158	138	129
156	127	113
158	139	125
156	132	120
159	136	120
158	136	123
143	110	93
140	109	91
135	107	86
150	122	108
141	112	96
152	123	109
144	113	93
148	131	115
144	117	110
132	112	105
145	126	112
168	147	142
164	144	133
166	148	144
165	148	140
165	149	136
156	140	141
163	142	137
164	147	139
161	140	135
166	145	144
153	134	128
165	145	138
161	140	135
174	154	145
163	140	132
169	152	142
166	148	144
168	155	149
165	145	138
167	145	132
158	138	127
162	141	136
172	148	146
165	144	139
180	156	152
159	138	133
140	114	99
136	115	110
147	130	122
159	137	139
156	132	120
165	148	140
163	143	136
151	132	115
178	159	153
140	118	105
147	125	102
148	121	110
141	115	98
143	107	95
133	101	86
126	94	81
165	138	129
153	126	115
166	144	130
158	142	126
178	156	135
147	128	114
152	122	111
147	116	95
128	108	99
139	120	114
137	118	114
129	113	116
132	112	101
137	122	115
143	128	123
129	115	115
110	92	80
106	86	79
122	103	88
118	95	81
115	92	84
131	107	97
124	102	88
118	97	80
117	94	80
125	102	94
135	110	105
126	109	102
138	124	121
128	113	106
119	105	92
129	111	109
119	90	82
121	97	87
119	93	80
106	89	82
135	110	106
128	101	92
143	121	107
142	120	106
128	100	89
131	114	104
141	119	105
136	110	97
108	89	82
99	80	73
74	63	67
108	96	98
88	74	71
104	76	72
103	79	77
127	113	113
128	110	108
124	106	94
150	138	142
141	129	129
124	110	109
121	108	100
107	87	86
77	66	70
96	72	72
100	79	78
109	88	85
118	105	97
128	109	103
116	99	92
130	114	101
130	119	115
127	109	99
110	95	92
123	108	103
146	126	119
127	108	112
111	93	89
112	93	89
115	102	94
129	114	117
120	102	100
147	132	135
135	117	115
125	109	109
154	133	132
143	125	111
117	98	91
115	94	91
129	112	105
131	111	112
133	116	100
143	123	122
144	130	127
134	123	127
139	119	118
122	113	116
134	123	119
120	97	91
157	136	133
140	122	118
125	101	99
120	106	97
125	110	103
114	96	84
122	103	96
121	99	88
126	106	99
124	104	93
130	110	103
122	98	94
119	95	83
120	98	85
121	104	96
116	98	88
140	123	115
125	106	100
126	108	104
119	104	107
127	112	105
127	107	96
119	104	97
127	109	105
123	105	95
126	109	101
131	114	106
116	97	90
144	127	119
163	145	145
154	136	132
153	136	129
135	124	120
126	116	115
137	111	110
143	125	111
135	114	109
129	114	95
133	113	102
130	105	98
123	101	88
132	112	103
126	105	86
138	120	108
139	119	110
133	110	104
122	100	87
144	128	128
139	123	123
137	119	115
135	123	127
141	125	126
140	124	135
156	138	128
155	146	141
163	141	130
160	142	142
160	141	134
143	128	125
161	142	135
135	125	124
154	140	139
157	143	143
144	132	136
130	115	118
126	102	102
128	109	103
126	108	108
132	117	110
137	119	119
125	105	104
128	115	106
118	100	96
115	97	93
119	108	104
101	83	83
108	98	99
130	115	108
143	128	125
132	117	114
130	115	112
110	86	84
119	100	96
119	95	83
124	102	89
137	111	96
124	102	91
118	98	87
123	103	92
123	101	90
135	111	99
118	96	85
132	110	99
136	108	104
121	104	94
104	84	75
149	120	116
128	115	109
128	105	91
129	114	95
132	107	102
126	108	104
151	134	124
140	124	108
144	123	104
138	111	100
113	93	82
152	134	122
136	115	112
131	106	102
130	110	103
131	115	102
123	106	90
131	122	107
141	123	111
149	126	120
147	123	111
129	119	107
132	113	107
133	113	102
140	122	108
147	123	113
143	120	112
142	120	109
154	136	134
143	124	117
150	133	126
145	128	120
148	130	118
122	98	86
123	98	91
138	114	110
148	129	122
132	109	103
107	92	87
135	110	103
135	112	106
112	96	106
130	112	112
143	127	128
148	127	124
147	127	120
155	136	138
143	131	119
166	145	140
156	142	133
164	138	141
153	143	141
150	135	142
147	135	147
148	128	127
150	130	121
137	125	113
160	143	136
147	132	125
160	134	143
147	130	120
144	135	128
147	126	121
145	130	123
143	128	131
156	135	132
131	106	110
129	109	111
133	114	116
126	107	109
117	91	90
118	102	102
135	116	110
119	95	93
139	113	112
138	123	120
146	126	127
145	126	122
138	117	112
182	161	156
178	160	160
169	145	143
183	164	158
184	166	164
184	164	163
158	137	134
160	143	136
182	169	163
151	137	137
174	154	147
155	133	122
155	128	117
159	136	122
154	128	115
157	130	121
160	133	126
154	135	128
154	129	122
173	143	135
169	142	135
178	151	142
164	137	120
172	145	136
179	161	159
175	150	143
176	153	145
172	153	139
157	126	121
165	141	137
173	152	151
176	159	152
194	177	170
149	118	98
150	121	107
152	133	116
148	120	109
154	139	134
156	136	129
156	129	118
150	126	122
154	127	120
151	126	122
159	131	117
152	123	119
152	123	109
153	125	113
153	124	110
152	126	111
150	132	122
158	134	132
164	134	124
164	135	117
174	146	143
150	119	99
150	127	121
159	134	127
146	126	117
151	130	129
160	148	150
173	152	147
158	137	134
156	136	127
157	135	124
167	139	127
151	128	122
158	134	132
164	139	132
159	139	128
153	133	124
161	146	143
165	139	126
170	145	138
167	145	134
174	146	134
168	145	129
156	136	125
166	143	129
178	156	143
185	163	152
204	178	177
166	140	123
175	152	134
153	128	131
159	144	141
154	136	136
154	136	136
167	147	140
141	126	131
152	126	125
144	116	113
139	126	135
155	132	126
144	117	108
138	116	118
149	130	126
145	125	116
163	139	135
141	114	107
149	127	129
133	110	104
160	131	123
141	112	98
148	128	119
161	142	128
152	127	120
156	134	123
163	126	110
141	117	107
156	130	117
148	122	109
160	135	130
160	134	119
151	122	108
150	128	117
161	143	143
159	139	130
165	140	135
164	148	149
154	132	121
159	138	135
162	142	131
162	142	131
147	129	129
170	151	147
165	151	142
145	123	112
145	126	120
151	129	118
132	110	96
140	115	108
163	135	132
145	118	109
131	116	119
133	113	102
150	131	124
145	117	106
138	118	107
151	131	124
127	107	100
131	108	100
124	96	92
160	144	129
130	104	91
137	113	103
138	115	107
149	126	118
147	125	114
139	117	103
156	130	115
147	120	109
124	104	97
136	112	102
144	118	105
150	124	111
153	125	111
155	127	115
134	106	92
137	111	96
151	118	111
131	112	97
136	118	114
143	115	101
141	114	103
141	122	108
140	114	101
138	109	93
130	106	94
145	114	96
139	112	95
133	105	93
143	116	99
145	122	108
138	111	94
135	106	90
129	104	97
147	120	103
143	116	99
141	119	106
130	109	104
153	121	108
145	122	114
143	120	104
127	101	84
141	108	89
136	112	102
144	120	116
153	136	126
148	128	119
146	122	112
155	137	115
171	152	135
157	138	124
154	131	123
148	126	112
149	127	129
145	129	132
147	132	139
148	130	130
142	123	119
150	134	119
181	164	148
169	151	139
154	135	121
139	124	121
174	152	139
132	109	101
123	98	91
124	105	101
120	101	95
131	114	107
128	108	97
140	121	106
131	112	97
123	104	90
131	111	102
126	107	103
123	103	94
118	100	90
114	93	88
113	94	87
126	100	87
122	102	95
125	107	95
121	102	88
122	99	91
113	92	87
119	101	91
117	92	85
113	95	91
111	93	83
104	85	79
127	109	99
126	106	97
115	100	93
117	106	100
115	102	96
137	121	106
144	126	114
130	112	102
120	97	89
122	102	91
126	107	101
107	89	85
122	108	99
112	99	93
113	94	90
113	95	91
117	98	92
111	94	87
119	99	98
112	97	102
119	99	100
113	93	94
136	118	114
113	95	95
114	95	99
116	97	101
115	103	105
116	101	96
125	112	96
119	100	93
113	96	89
124	107	100
103	89	86
113	100	92
125	106	102
117	101	101
133	109	105
128	109	102
115	96	92
126	107	100
119	94	87
112	95	88
128	114	114
114	100	97
141	111	101
196	179	163
165	137	126
182	157	127
159	134	114
174	152	139
139	115	111
164	136	122
167	144	138
172	156	140
192	188	176
150	122	119
152	128	128
155	131	127
147	117	117
158	140	130
169	143	142
186	162	162
165	145	138
161	134	123
165	128	122
108	94	91
125	106	91
108	94	85
137	117	106
156	136	127
135	116	118
160	143	133
125	104	103
130	112	110
135	117	113
148	132	116
129	113	100
106	83	75
128	105	99
120	99	94
106	84	71
119	101	91
119	101	91
123	105	95
127	108	102
132	118	118
137	118	112
138	119	115
139	121	111
137	129	118
147	138	129
144	128	113
133	114	97
129	109	98
127	109	105
130	119	123
125	111	110
130	111	104
137	117	108
130	113	103
142	133	118
141	127	114
131	111	100
127	105	94
124	108	93
141	123	109
138	119	104
127	109	97
133	113	102
129	107	96
132	114	110
131	116	109
129	115	112
141	121	112
135	115	106
123	105	95
130	110	101
127	106	101
127	103	101
143	126	118
130	115	110
137	119	115
135	116	109
130	108	97
126	106	95
114	97	89
120	101	94
115	95	84
122	107	102
119	107	109
110	91	97
143	119	119
130	106	106
147	130	136
142	121	126
130	106	102
135	116	112
131	116	119
129	119	128
117	108	113
133	117	118
139	119	108
132	126	128
123	113	112
138	118	117
141	136	133
146	135	131
157	143	142
135	125	124
126	122	113
135	123	125
155	143	145
153	138	143
146	132	129
156	134	136
138	113	109
141	126	123
143	128	123
137	129	127
138	124	124
138	122	133
147	132	135
164	159	156
136	121	116
139	112	101
122	109	116
126	99	90
131	111	104
134	114	105
138	112	97
134	115	98
134	107	90
140	114	99
130	117	124
152	134	134
144	125	121
158	141	133
135	119	119
119	106	100
107	90	100
107	96	100
113	102	98
147	131	132
144	125	121
144	133	131
144	128	128
157	136	133
141	123	121
144	129	124
152	140	140
164	139	135
160	141	135
154	141	135
133	102	82
120	99	80
136	110	93
129	99	89
144	114	103
149	130	115
135	113	100
114	92	79
121	99	88
120	98	87
130	107	101
132	112	103
107	83	71
116	93	85
120	103	87
125	103	89
129	107	93
141	111	100
123	99	87
138	109	101
151	130	127
153	126	117
161	144	137
147	120	109
148	127	122
129	104	97
149	125	121
154	132	134
155	134	133
152	131	114
151	125	112
135	107	104
154	131	123
147	127	118
152	126	125
151	124	117
149	124	117
147	121	108
148	121	114
147	118	110
154	126	122
162	141	140
163	144	130
