## Supplemental 5 for "Validated method for automated glioma diagnosis from GFAP immunohistological images: a complete pipeline"

### Sheet: Supplemental 5 TrainingSetDetec
grading	diagnosis	neurodens	gndens	gliodens	astrodens
HIGH	tumour	0.25006	2	0.07526	0
HIGH	tumour	0.1139	0	0	0
HIGH	tumour	0.0897	2	0.21676	0
HIGH	tumour	0.17594	0.6	0.02014	0
HIGH	tumour	0.14828	1.6	0.14018	0
HIGH	tumour	0.26866	1.2	0.34422	0
HIGH	tumour	0.19386	1.6	0.0098	0
HIGH	tumour	0.26472	1.6	0.07016	0
HIGH	tumour	0.02228	0	0	0
HIGH	tumour	0.04616	2	0.12508	0
HIGH	tumour	0.45876	0.6	0.00024	0
HIGH	tumour	0.12032	1.2	0.07552	0
HIGH	tumour	0.48092	1	0	0
HIGH	tumour	0.22348	0	0.0051	0
HIGH	tumour	0.45316	1.8	0.2241	0
HIGH	tumour	0.10744	2	0.28074	0
CONTROL	healthy	0.19198	0	0.03362	0.00558
CONTROL	healthy	0.73434	0	0.00014	0
CONTROL	healthy	0.8838	0	0	0
CONTROL	healthy	0.44006	0	0.00036	0.00022
CONTROL	healthy	0.69036	0	0.0106	0
CONTROL	healthy	0.53432	0	0.05546	0.00032
CONTROL	healthy	0.82852	0	0	0
CONTROL	healthy	0.71464	0	0.01462	0
CONTROL	healthy	0.52316	0	0.00526	0
CONTROL	healthy	0.33572	0	0.03184	0.00588
CONTROL	healthy	0.82396	0	0	0
CONTROL	healthy	0.43382	0	0.03072	0.00022
CONTROL	healthy	0.48394	0	0.0275	0.0261
CONTROL	healthy	0.68874	0	0.0005	0
CONTROL	healthy	0.89538	0	0	0
CONTROL	healthy	0.4166	0	0.03	0
CONTROL	healthy	0.73868	0	0	0
CONTROL	healthy	0.47774	0	0.00574	0
CONTROL	healthy	0.11714	0	0.00562	0
CONTROL	healthy	0.25404	0	0.01678	0.01234
CONTROL	healthy	0.69318	0	0.01018	0
CONTROL	healthy	0.76214	0	0.00538	0
CONTROL	healthy	0.37396	0	0.05062	0.01092
CONTROL	healthy	0.78818	0	4e-05	0
CONTROL	healthy	0.81474	0	0.00044	0
CONTROL	healthy	0.79214	0	0.00044	0
CONTROL	healthy	0	0	0	0
CONTROL	healthy	0.2411	0	0.00048	0
CONTROL	healthy	0	0	0.0007	0.02762
CONTROL	healthy	0.74348	0	0.00014	0.0155
CONTROL	healthy	0.64478	0	0.01618	0
CONTROL	healthy	0.86462	0	0.01012	0
CONTROL	healthy	0.3867	0	0	0
HIGH	tumour	0	1	0	0
HIGH	tumour	0.02594	0.6	0.07658	0.08622
HIGH	tumour	0.02102	1.4	0.13968	0
HIGH	tumour	0	0.4	0.08568	0.00098
HIGH	tumour	0.04634	0.2	0.05076	0
HIGH	tumour	0	1.8	0.20948	0.06272
HIGH	tumour	0.01572	0.4	0.0149	0
HIGH	tumour	0.0834	0.2	0.0302	0
HIGH	tumour	0.47822	0	0.00504	0.05644
HIGH	tumour	0.452	0.2	0.0361	0
HIGH	tumour	0	3.6	0.25966	0.00062
HIGH	tumour	0.02058	0.2	0	0
HIGH	tumour	0	1	0.19014	0.01522
HIGH	tumour	0.31102	0	0.00054	0
HIGH	tumour	0.0373	0.6	0.03548	0
HIGH	tumour	0	1.2	0	0
